# Transcriptome profiling of ulcerative colitis mouse model suggests biomarkers and therapeutic targets for human colitis

**DOI:** 10.1101/2020.08.12.225458

**Authors:** Reza Yarani, Oana Palasca, Nadezhda T. Doncheva, Christian Anthon, Bartosz Pilecki, Cecilie A. S. Svane, Aashiq H. Mirza, Thomas Litman, Uffe Holmskov, Claus Heiner Bang-Berthelsen, Mogens Vilien, Lars J. Jensen, Jan Gorodkin, Flemming Pociot

## Abstract

1.

**BACKGROUND & AIMS:** Ulcerative colitis (UC) is an inflammatory bowel disorder with unknown etiology. Given its complex nature, *in vivo* studies to investigate its pathophysiology is vital. Animal models play an important role in molecular profiling necessary to pinpoint mechanisms that contribute to human disease. Thus, we aim to identify common conserved gene expression signatures and differentially regulated pathways between human UC and a mouse model hereof, which can be used to identify UC patients from healthy individuals and to suggest novel treatment targets and biomarker candidates.

**METHODS:** Therefore, we performed high-throughput total and small RNA sequencing to comprehensively characterize the transcriptome landscape of the most widely used UC mouse model, the dextran sodium sulfate (DSS) model. We used this data in conjunction with publicly available human UC transcriptome data to compare gene expression profiles and pathways.

**RESULTS:** We identified differentially regulated protein-coding genes, long non-coding RNAs and microRNAs from colon and blood of UC mice and further characterized the involved pathways and biological processes through which these genes may contribute to disease development and progression. By integrating human and mouse UC datasets, we suggest a set of 51 differentially regulated genes in UC colon and blood that may improve molecular phenotyping, aid in treatment decisions, drug discovery and the design of clinical trials.

**CONCLUSION:** Global transcriptome analysis of the DSS-UC mouse model supports its use as an efficient high-throughput tool to discover new targets for therapeutic and diagnostic applications in human UC through identifying relationships between gene expression and disease phenotype.
