## Supplementary File 1 for "Transcriptome profiling of ulcerative colitis mouse model suggests biomarkers and therapeutic targets for human colitis"

### Sheet: Primers
		Mouse	Human
	ADGRG3	Mm00499385_m1	Hs00416889_m1
	ALOX5AP	Mm.PT.58.5140995	Hs.PT.56a.38621980
	CFP	Mm01341415_m1	Hs01106970_g1
	CKAP4	Mm.PT.58.33498297	Hs.PT.58.21199223
	FPR2	Mm.PT.58.30899758	Hs02759175_s1
	HK3	Mm.PT.58.29805965	Hs.PT.58.4306336
	LRG1	Mm.PT.58.43476597	Hs.PT.58.38352824
	Mcemp1	Mm.PT.58.30422433	Hs.PT.58.2868176.gs
	NLRP12	Mm.PT.58.28813850	Hs.PT.58.372542
	OSM	Mm.PT.58.41277058	Hs.PT.58.45339180.g
	PLIN5	Mm.PT.56a.8290728	Hs.PT.58.4417607
	PROK2	Mm07298039_m1	Hs.PT.58.39465080
	S100A8	Mm.PT.58.44003402.gs	Hs.PT.58.19654111.gs
	S100A9	Mm.PT.58.41787562	Hs.PT.58.20989743
	SEPLEG	Mm01204601_m1	Hs05033974_s1
	SLC11A1	Mm.PT.58.9502370	Hs.PT.58.1837421
	SOCS3	Mm.PT.58.7804681	Hs.PT.58.4303529
	SPI1	Mm00488140_m1	Hs02786711_m1
	Tyrobp	Mm00449152_m1	Hs00182426_m1

### Sheet: Human UC patients
		UC	Control
	Number of individuals	10	6
	Female/Male	4/6	3/3
	Average age at diagnosis	41,2	NA
	Average years with disease	10,4	NA
	Smoking
	Smoker	0	2
	Previous	5	1
	Never	4	2
	Not disclosed	1	1
	Ethnicity
	Danish	8	5
	European	1	1
	Middle Eastern	1	0
	Received medication
	5-ASA	5	0
	Solumedrol		0
	Azathioprin	1	0
	Budesonide	1	0
	Prednisolon	3	0
	Simple Clinical Colitis Activity index	2-12	NA
