## Supplementary File 3 for "Transcriptome profiling of ulcerative colitis mouse model suggests biomarkers and therapeutic targets for human colitis"

### Sheet: Colon
Mouse.gene.ID	Human.gene.ID	Gene.name	SNP	Biotype	Homology.type
ENSMUSG00000001225	ENSG00000091138	SLC26A3	rs4380874	protein_coding	ortholog_one2one
ENSMUSG00000002900	ENSG00000091136	LAMB1	rs4380874	protein_coding	ortholog_one2one
ENSMUSG00000003283	ENSG00000101336	HCK	rs6142618	protein_coding	ortholog_one2one
ENSMUSG00000004296	ENSG00000113302	IL12B	rs6871626	protein_coding	ortholog_one2one
ENSMUSG00000004665	ENSG00000064666	CNN2	rs2024092	protein_coding	ortholog_one2one
ENSMUSG00000004707	ENSG00000122224	LY9	rs4656958	protein_coding	ortholog_one2one
ENSMUSG00000004709	ENSG00000122223	CD244	rs4656958	protein_coding	ortholog_one2one
ENSMUSG00000005413	ENSG00000100292	HMOX1	rs138788	protein_coding	ortholog_one2one
ENSMUSG00000014602	ENSG00000130294	KIF1A	rs3749171	protein_coding	ortholog_one2one
ENSMUSG00000016194	ENSG00000117594	HSD11B1	rs59043219	protein_coding	ortholog_one2one
ENSMUSG00000016529	ENSG00000136634	IL10	rs3024505	protein_coding	ortholog_one2one
ENSMUSG00000017652	ENSG00000101017	CD40	rs1569723	protein_coding	ortholog_one2one
ENSMUSG00000017737	ENSG00000100985	MMP9	rs1569723	protein_coding	ortholog_one2one
ENSMUSG00000018341	ENSG00000081985	IL12RB2	rs11209026	protein_coding	ortholog_one2one
ENSMUSG00000020275	ENSG00000162924	REL	rs7608910	protein_coding	ortholog_one2one
ENSMUSG00000020654	ENSG00000138031	ADCY3	rs13407913	protein_coding	ortholog_one2one
ENSMUSG00000020676	ENSG00000172156	CCL11	rs3091316	protein_coding	ortholog_one2one
ENSMUSG00000020704	ENSG00000108684	ASIC2	rs3091316	protein_coding	ortholog_one2one
ENSMUSG00000021379	ENSG00000172201	ID4	rs113986290	protein_coding	ortholog_one2one
ENSMUSG00000021886	ENSG00000140030	GPR65	rs8005161	protein_coding	ortholog_one2one
ENSMUSG00000022146	ENSG00000145623	OSMR	rs395157	protein_coding	ortholog_one2one
ENSMUSG00000022237	ENSG00000164236	ANKRD33B	rs2930047	protein_coding	ortholog_one2one
ENSMUSG00000022479	ENSG00000111424	VDR	rs11168249	protein_coding	ortholog_one2one
ENSMUSG00000024235	ENSG00000107968	MAP3K8	rs1042058	protein_coding	ortholog_one2one
ENSMUSG00000024665	ENSG00000134824	FADS2	rs4246215	protein_coding	ortholog_one2one
ENSMUSG00000024737	ENSG00000110446	SLC15A3	rs11230563	protein_coding	ortholog_one2one
ENSMUSG00000024909	ENSG00000172638	EFEMP2	rs2231884	protein_coding	ortholog_one2one
ENSMUSG00000024910	ENSG00000172543	CTSW	rs2231884	protein_coding	ortholog_one2one
ENSMUSG00000026065	ENSG00000180251	SLC9A4	rs917997	protein_coding	ortholog_one2one
ENSMUSG00000026068	ENSG00000115607	IL18RAP	rs917997	protein_coding	ortholog_one2one
ENSMUSG00000026069	ENSG00000115602	IL1RL1	rs13001325	protein_coding	ortholog_one2one
ENSMUSG00000026070	ENSG00000115604	IL18R1	rs917997	protein_coding	ortholog_one2one
ENSMUSG00000026104	ENSG00000115415	STAT1	rs1517352	protein_coding	ortholog_one2one
ENSMUSG00000026177	ENSG00000018280	SLC11A1	rs2382817	protein_coding	ortholog_one2one
ENSMUSG00000026288	ENSG00000168918	INPP5D	rs12994997	protein_coding	ortholog_one2one
ENSMUSG00000026395	ENSG00000081237	PTPRC	rs7555082	protein_coding	ortholog_one2one
ENSMUSG00000026770	ENSG00000134460	IL2RA	rs61839660	protein_coding	ortholog_one2one
ENSMUSG00000026773	ENSG00000170525	PFKFB3	rs61839660	protein_coding	ortholog_one2one
ENSMUSG00000026928	ENSG00000187796	CARD9	rs10781499	protein_coding	ortholog_one2one
ENSMUSG00000027087	ENSG00000138448	ITGAV	rs144344067	protein_coding	ortholog_one2one
ENSMUSG00000027347	ENSG00000172575	RASGRP1	rs16967103	protein_coding	ortholog_one2one
ENSMUSG00000027581	ENSG00000197457	STMN3	rs6062504	protein_coding	ortholog_one2one
ENSMUSG00000027583	ENSG00000130584	ZBTB46	rs6062504	protein_coding	ortholog_one2one
ENSMUSG00000027843	ENSG00000134242	PTPN22	rs6679677	protein_coding	ortholog_one2one
ENSMUSG00000028141	ENSG00000143450	OAZ3	rs4845604	protein_coding	ortholog_one2one
ENSMUSG00000028150	ENSG00000143365	RORC	rs4845604	protein_coding	ortholog_one2one
ENSMUSG00000028965	ENSG00000049249	TNFRSF9	rs35675666	protein_coding	ortholog_one2one
ENSMUSG00000029055	ENSG00000149527	PLCH2	rs10797432	protein_coding	ortholog_one2one
ENSMUSG00000029771	ENSG00000128604	IRF5	rs4728142	protein_coding	ortholog_one2one
ENSMUSG00000030336	ENSG00000139193	CD27	rs7954567	protein_coding	ortholog_one2one
ENSMUSG00000030340	ENSG00000111319	SCNN1A	rs7954567	protein_coding	ortholog_one2one
ENSMUSG00000030341	ENSG00000067182	TNFRSF1A	rs7954567	protein_coding	ortholog_one2one
ENSMUSG00000030672	ENSG00000180209	MYLPF	rs11150589	protein_coding	ortholog_one2one
ENSMUSG00000030717	ENSG00000176046	NUPR1	rs26528	protein_coding	ortholog_one2one
ENSMUSG00000030830	ENSG00000005844	ITGAL	rs11150589	protein_coding	ortholog_one2one
ENSMUSG00000030865	ENSG00000166869	CHP2	rs7404095	protein_coding	ortholog_one2one
ENSMUSG00000031662	ENSG00000167208	SNX20	rs2066844	protein_coding	ortholog_one2one
ENSMUSG00000032495	ENSG00000163827	LRRC2	rs113010081	protein_coding	ortholog_one2one
ENSMUSG00000032496	ENSG00000012223	LTF	rs113010081	protein_coding	ortholog_one2one
ENSMUSG00000034330	ENSG00000197943	PLCG2	rs11548656	protein_coding	ortholog_one2one
ENSMUSG00000035373	ENSG00000108688	CCL7	rs3091316	protein_coding	ortholog_one2one
ENSMUSG00000035385	ENSG00000108691	CCL2	rs3091316	protein_coding	ortholog_one2one
ENSMUSG00000035673	ENSG00000064932	SBNO2	rs2024092	protein_coding	ortholog_one2one
ENSMUSG00000035697	ENSG00000180448	AC004151.1	rs2024092	protein_coding	ortholog_one2one
ENSMUSG00000036098	ENSG00000124920	MYRF	rs4246215	protein_coding	ortholog_one2one
ENSMUSG00000036412	ENSG00000183876	ARSI	rs17656349	protein_coding	ortholog_one2one
ENSMUSG00000037318	ENSG00000009790	TRAF3IP3	rs59043219	protein_coding	ortholog_one2one
ENSMUSG00000037833	ENSG00000178217	SH2D4B	rs6586030	protein_coding	ortholog_one2one
ENSMUSG00000038037	ENSG00000185338	SOCS1	rs529866	protein_coding	ortholog_one2one
ENSMUSG00000038151	ENSG00000057657	PRDM1	rs6568421	protein_coding	ortholog_one2one
ENSMUSG00000038203	ENSG00000106031	HOXA13	rs4722672	protein_coding	ortholog_one2one
ENSMUSG00000038552	ENSG00000115226	FNDC4	rs1728918	protein_coding	ortholog_one2one
ENSMUSG00000039206	ENSG00000164535	DAGLB	rs11768365	protein_coding	ortholog_one2one
ENSMUSG00000041135	ENSG00000104312	RIPK2	rs7015630	protein_coding	ortholog_one2one
ENSMUSG00000042759	ENSG00000184730	APOBR	rs26528	protein_coding	ortholog_one2one
ENSMUSG00000043017	ENSG00000160013	PTGIR	rs1126510	protein_coding	ortholog_one2one
ENSMUSG00000043587	ENSG00000155893	PXYLP1	rs724016	protein_coding	ortholog_one2one
ENSMUSG00000044229	ENSG00000137634	NXPE4	rs561722	protein_coding	ortholog_one2one
ENSMUSG00000044562	ENSG00000105538	RASIP1	rs516246	protein_coding	ortholog_one2one
ENSMUSG00000044701	ENSG00000197272	IL27	rs26528	protein_coding	ortholog_one2one
ENSMUSG00000046031	ENSG00000188820	CALHM6	rs2858829	protein_coding	ortholog_one2one
ENSMUSG00000047810	ENSG00000168071	CCDC88B	rs559928	protein_coding	ortholog_one2one
ENSMUSG00000049093	ENSG00000162594	IL23R	rs11209026	protein_coding	ortholog_one2one
ENSMUSG00000049103	ENSG00000121807	CCR2	rs113010081	protein_coding	ortholog_one2one
ENSMUSG00000049109	ENSG00000172673	THEMIS	rs13204742	protein_coding	ortholog_one2one
ENSMUSG00000049598	ENSG00000243284	VSIG8	rs34687326	protein_coding	ortholog_one2one
ENSMUSG00000050350	ENSG00000125245	GPR18	rs9557195	protein_coding	ortholog_one2one
ENSMUSG00000050600	ENSG00000124203	ZNF831	rs259964	protein_coding	ortholog_one2one
ENSMUSG00000052026	ENSG00000011083	SLC6A7	rs17656349	protein_coding	ortholog_one2one
ENSMUSG00000053318	ENSG00000158714	SLAMF8	rs34687326	protein_coding	ortholog_one2one
ENSMUSG00000055978	ENSG00000176920	FUT2	rs516246	protein_coding	ortholog_one2one
ENSMUSG00000055994	ENSG00000167207	NOD2	rs2066847	protein_coding	ortholog_one2one
ENSMUSG00000062939	ENSG00000138378	STAT4	rs1517352	protein_coding	ortholog_one2one
ENSMUSG00000063889	ENSG00000095794	CREM	rs34779708	protein_coding	ortholog_one2one
ENSMUSG00000070564	ENSG00000142233	NTN5	rs516246	protein_coding	ortholog_one2one
ENSMUSG00000071715	ENSG00000100365	NCF4	rs4821544	protein_coding	ortholog_one2one
ENSMUSG00000079173	ENSG00000146839	ZAN	rs1734907	protein_coding	ortholog_one2one
ENSMUSG00000079227	ENSG00000160791	CCR5	rs113010081	protein_coding	ortholog_one2one
ENSMUSG00000090958	ENSG00000137507	LRRC32	rs11236797	protein_coding	ortholog_one2one
ENSMUSG00000009185	ENSG00000108700	CCL8	rs3091316	protein_coding	ortholog_one2many
ENSMUSG00000033450	ENSG00000164691	TAGAP	rs212388	protein_coding	ortholog_one2many
ENSMUSG00000035352	ENSG00000108700	CCL8	rs3091316	protein_coding	ortholog_one2many
ENSMUSG00000039497	ENSG00000111817	DSE	rs2858829	protein_coding	ortholog_one2many
ENSMUSG00000046879	ENSG00000237693	IRGM	rs11741861	protein_coding	ortholog_one2many
ENSMUSG00000059089	ENSG00000203747	FCGR3A	rs1801274	protein_coding	ortholog_one2many
ENSMUSG00000069874	ENSG00000237693	IRGM	rs11741861	protein_coding	ortholog_one2many
ENSMUSG00000071713	ENSG00000100368	CSF2RB	rs4821544	protein_coding	ortholog_one2many
ENSMUSG00000071714	ENSG00000100368	CSF2RB	rs4821544	protein_coding	ortholog_one2many
ENSMUSG00000073421	ENSG00000179344	HLA-DQB1	rs6927022	protein_coding	ortholog_one2many
ENSMUSG00000078853	ENSG00000237693	IRGM	rs11741861	protein_coding	ortholog_one2many
ENSMUSG00000098683	ENSG00000277966	RF02140	rs4722672	misc_RNA	ortholog_one2one
ENSMUSG00000098969	ENSG00000276496	RF02139	rs4722672	misc_RNA	ortholog_one2one
ENSMUSG00000099173	ENSG00000278708	RF02041	rs4722672	misc_RNA	ortholog_one2one
ENSMUSG00000099270	ENSG00000278592	RF02141	rs4722672	misc_RNA	ortholog_one2one
ENSMUSG00000055408	ENSG00000243766	HOTTIP	rs4722672	lncRNA	NA
ENSMUSG00000086427	ENSG00000240990	HOXA11-AS	rs4722672	lncRNA	NA

### Sheet: Blood
Mouse.gene.ID	Human.gene.ID	Gene.name	SNP	Biotype	Homology.type
ENSMUSG00000004040	ENSG00000168610	STAT3	rs12942547	protein_coding	ortholog_one2one
ENSMUSG00000004709	ENSG00000122223	CD244	rs4656958	protein_coding	ortholog_one2one
ENSMUSG00000005413	ENSG00000100292	HMOX1	rs138788	protein_coding	ortholog_one2one
ENSMUSG00000014077	ENSG00000187446	CHP1	rs28374715	protein_coding	ortholog_one2one
ENSMUSG00000015143	ENSG00000072110	ACTN1	rs194749	protein_coding	ortholog_one2one
ENSMUSG00000021003	ENSG00000054983	GALC	rs8005161	protein_coding	ortholog_one2one
ENSMUSG00000021820	ENSG00000148660	CAMK2G	rs2227564	protein_coding	ortholog_one2one
ENSMUSG00000022237	ENSG00000164236	ANKRD33B	rs2930047	protein_coding	ortholog_one2one
ENSMUSG00000023809	ENSG00000071242	RPS6KA2	rs1819333	protein_coding	ortholog_one2one
ENSMUSG00000024737	ENSG00000110446	SLC15A3	rs11230563	protein_coding	ortholog_one2one
ENSMUSG00000026068	ENSG00000115607	IL18RAP	rs917997	protein_coding	ortholog_one2one
ENSMUSG00000026177	ENSG00000018280	SLC11A1	rs2382817	protein_coding	ortholog_one2one
ENSMUSG00000026271	ENSG00000178623	GPR35	rs4676408	protein_coding	ortholog_one2one
ENSMUSG00000026893	ENSG00000115271	GCA	rs2111485	protein_coding	ortholog_one2one
ENSMUSG00000026928	ENSG00000187796	CARD9	rs10781499	protein_coding	ortholog_one2one
ENSMUSG00000027878	ENSG00000134250	NOTCH2	rs3897478	protein_coding	ortholog_one2one
ENSMUSG00000029135	ENSG00000075426	FOSL2	rs925255	protein_coding	ortholog_one2one
ENSMUSG00000029713	ENSG00000172354	GNB2	rs1734907	protein_coding	ortholog_one2one
ENSMUSG00000030339	ENSG00000111321	AC005840.1	rs7954567	protein_coding	ortholog_one2one
ENSMUSG00000030341	ENSG00000067182	TNFRSF1A	rs7954567	protein_coding	ortholog_one2one
ENSMUSG00000030830	ENSG00000005844	ITGAL	rs11150589	protein_coding	ortholog_one2one
ENSMUSG00000032501	ENSG00000173334	TRIB1	rs921720	protein_coding	ortholog_one2one
ENSMUSG00000034165	ENSG00000112576	CCND3	rs67289879	protein_coding	ortholog_one2one
ENSMUSG00000034731	ENSG00000102780	DGKH	rs80244186	protein_coding	ortholog_one2one
ENSMUSG00000035673	ENSG00000064932	SBNO2	rs2024092	protein_coding	ortholog_one2one
ENSMUSG00000042759	ENSG00000184730	APOBR	rs28449958	protein_coding	ortholog_one2one
ENSMUSG00000059089	ENSG00000203747	FCGR3A	rs1801274	protein_coding	ortholog_one2many
ENSMUSG00000071713	ENSG00000100368	CSF2RB	rs4821544	protein_coding	ortholog_one2many
ENSMUSG00000071714	ENSG00000100368	CSF2RB	rs4821544	protein_coding	ortholog_one2many
ENSMUSG00000071715	ENSG00000100365	NCF4	rs4821544	protein_coding	ortholog_one2one

### Sheet: Common
Mouse.gene.ID	Human.gene.ID	Gene.name	SNP.x	SNP.y	Biotype	Homology.type
ENSMUSG00000004709	ENSG00000122223	CD244	rs4656958	rs4656958	protein_coding	ortholog_one2one
ENSMUSG00000005413	ENSG00000100292	HMOX1	rs138788	rs138788	protein_coding	ortholog_one2one
ENSMUSG00000022237	ENSG00000164236	ANKRD33B	rs2930047	rs2930047	protein_coding	ortholog_one2one
ENSMUSG00000024737	ENSG00000110446	SLC15A3	rs11230563	rs11230563	protein_coding	ortholog_one2one
ENSMUSG00000026068	ENSG00000115607	IL18RAP	rs917997	rs917997	protein_coding	ortholog_one2one
ENSMUSG00000026177	ENSG00000018280	SLC11A1	rs2382817	rs2382817	protein_coding	ortholog_one2one
ENSMUSG00000026928	ENSG00000187796	CARD9	rs10781499	rs10781499	protein_coding	ortholog_one2one
ENSMUSG00000030341	ENSG00000067182	TNFRSF1A	rs7954567	rs7954567	protein_coding	ortholog_one2one
ENSMUSG00000030830	ENSG00000005844	ITGAL	rs11150589	rs11150589	protein_coding	ortholog_one2one
ENSMUSG00000035673	ENSG00000064932	SBNO2	rs2024092	rs2024092	protein_coding	ortholog_one2one
ENSMUSG00000042759	ENSG00000184730	APOBR	rs26528	rs28449958	protein_coding	ortholog_one2one
ENSMUSG00000059089	ENSG00000203747	FCGR3A	rs1801274	rs1801274	protein_coding	ortholog_one2many
ENSMUSG00000071713	ENSG00000100368	CSF2RB	rs4821544	rs4821544	protein_coding	ortholog_one2many
ENSMUSG00000071714	ENSG00000100368	CSF2RB	rs4821544	rs4821544	protein_coding	ortholog_one2many
ENSMUSG00000071715	ENSG00000100365	NCF4	rs4821544	rs4821544	protein_coding	ortholog_one2one
